# Changes in ADAR RNA Editing Patterns in CMV and ZIKV Congenital Infections

**DOI:** 10.1101/2023.06.16.545385

**Authors:** Benjamin Wales-McGrath, Heather Mercer, Helen Piontkivska

## Abstract

**Background:** RNA editing is a process that increases transcriptome diversity, often through Adenosine Deaminases Acting on RNA (ADARs) that catalyze the deamination of adenosine to inosine. ADAR editing plays an important role in regulating brain function and immune activation, and is dynamically regulated during brain development. Additionally, the ADAR1 p150 isoform is induced by interferons in viral infection and plays a role in antiviral immune response. However, the question of how virus-induced ADAR expression affects host transcriptome editing remains largely unanswered. This question is particularly relevant in the context of congenital infections, given the dynamic regulation of ADAR editing during brain development, the importance of this editing for brain function, and subsequent neurological symptoms of such infections, including microcephaly, sensory issues, and other neurodevelopmental abnormalities. Here, we begin to address this question, examining ADAR expression in publicly available datasets of congenital infections of human cytomegalovirus (HCMV) microarray expression data, as well as mouse cytomegalovirus (MCMV) and mouse/ human induced pluripotent neuroprogenitor stem cell (hiNPC) Zika virus (ZIKV) RNA-seq data.

**Results:** We found that in all three datasets, ADAR1 was overexpressed in infected samples compared to uninfected samples. In the RNA-seq datasets, editing rates were also analyzed. In all mouse infections cases, the number of editing sites was significantly increased in infected samples, albeit this was not the case for hiNPC ZIKV samples. Mouse ZIKV samples showed altered editing of well-established protein-recoding sites such as Gria3, Grik5, and Nova1, as well as editing sites that may impact miRNA binding.

**Conclusions:** Our findings provide evidence for changes in ADAR expression and subsequent dysregulation of ADAR editing of host transcriptomes in congenital infections. These changes in editing patterns of key neural genes have potential significance in the development of neurological symptoms, thus contributing to neurodevelopmental abnormalities. Further experiments should be performed to explore the full range of editing changes that occur in different congenital infections, and to confirm the specific functional consequences of these editing changes.
