## Supplementary material for "Changes in ADAR RNA Editing Patterns in CMV and ZIKV Congenital Infections": SupplFile2

### Sheet: A.MCMV-Total-Editing-Sites
Supplementary file 2A.
Characteristics of 149 editing sites from MCMV and control samples. List of ADAR edited sites (identified via chromosome (CHR) and position (POS)) and individual nucleotide counts from MCMV infections and control samples (PRJEB38849).
CHR	POS	REF	TOTAL	A.count	C.count	G.count	T.count	Sample	Infection	Editing.rate	Strand	repeat.	Func.wgEncodeGencodeBasicVM16	Gene.wgEncodeGencodeBasicVM16
1	79794495	T	271	0	44	0	227	ERR4277226	Control	0.162362	-	-/-	UTR3	Serpine2
5	97069206	A	116	68	0	48	0	ERR4277226	Control	0.413793	+	-/-	UTR3	Bmp2k
7	29223079	T	119	0	11	0	108	ERR4277226	Control	0.092437	-	SINE/B1_Mur2	UTR3	Kcnk6
7	29223098	T	129	0	41	0	88	ERR4277226	Control	0.317829	-	SINE/B1_Mur2	UTR3	Kcnk6
11	5525558	A	228	206	0	22	0	ERR4277226	Control	0.0964912	+	Unknown&SINE/YREP_Mm&ID_B1	UTR3	Xbp1
11	55110583	A	189	158	0	31	0	ERR4277226	Control	0.164021	+	-/-	UTR3	Gm2a
19	10588638	A	188	137	0	51	0	ERR4277226	Control	0.271277	+	-/-	downstream	Cyb561a3
X	38420316	T	468	0	56	0	412	ERR4277226	Control	0.119658	-	-/-	UTR3	Lamp2
1	79794495	T	164	0	19	0	145	ERR4277227	Control	0.115854	-	-/-	UTR3	Serpine2
4	129309891	T	132	0	9	0	123	ERR4277227	Control	0.0681818	-	-/-	ncRNA_intronic	Gm26722
4	129309984	T	148	0	42	0	106	ERR4277227	Control	0.283784	-	-/-	ncRNA_intronic	Gm26722
7	29223098	T	114	0	22	0	92	ERR4277227	Control	0.192982	-	SINE/B1_Mur2	UTR3	Kcnk6
17	33928729	A	194	173	0	21	0	ERR4277227	Control	0.108247	+	SINE/B1_Mur1	UTR3	Tapbp
19	10588638	A	122	97	0	25	0	ERR4277227	Control	0.204918	+	-/-	downstream	Cyb561a3
X	38420487	T	396	0	42	0	354	ERR4277227	Control	0.106061	-	-/-	UTR3	Lamp2
1	79794495	T	248	0	30	0	218	ERR4277228	Control	0.120968	-	-/-	UTR3	Serpine2
1	93509088	A	139	127	0	12	0	ERR4277228	Control	0.0863309	+	-/-	UTR3	Sept2
7	109736454	T	161	0	13	0	148	ERR4277228	Control	0.0807453	-	-/-	UTR3	Tmem9b
19	10588638	A	124	104	0	20	0	ERR4277228	Control	0.16129	+	-/-	downstream	Cyb561a3
X	38420316	T	439	0	63	0	376	ERR4277228	Control	0.143508	-	-/-	UTR3	Lamp2
X	38420503	T	554	0	58	1	495	ERR4277228	Control	0.104693	-	-/-	UTR3	Lamp2
1	79794474	T	165	0	34	0	131	ERR4277229	MCMV	0.206061	-	-/-	UTR3	Serpine2
1	79794495	T	130	1	91	0	38	ERR4277229	MCMV	0.7	-	-/-	UTR3	Serpine2
1	93509088	A	104	67	0	37	0	ERR4277229	MCMV	0.355769	+	-/-	UTR3	Sept2
1	138486875	T	101	0	27	0	74	ERR4277229	MCMV	0.267327	-	-/-	UTR3	Nek7
2	150832880	T	631	0	57	0	574	ERR4277229	MCMV	0.0903328	-	-/-	UTR3	Abhd12
5	134620921	T	233	1	26	1	205	ERR4277229	MCMV	0.111588	-	-/-	UTR3	Eif4h
5	135909342	T	104	0	57	0	47	ERR4277229	MCMV	0.548077	-	-/-	UTR3	Ywhag
7	29223079	T	124	0	46	0	78	ERR4277229	MCMV	0.370968	-	SINE/B1_Mur2	UTR3	Kcnk6
7	29223098	T	135	0	54	0	81	ERR4277229	MCMV	0.4	-	SINE/B1_Mur2	UTR3	Kcnk6
7	109736454	T	168	0	65	0	103	ERR4277229	MCMV	0.386905	-	-/-	UTR3	Tmem9b
8	54521449	T	186	0	33	0	153	ERR4277229	MCMV	0.177419	-	-/-	UTR3	Spcs3
8	106163970	A	342	302	0	40	0	ERR4277229	MCMV	0.116959	+	-/-	UTR3	Pla2g15
10	61099884	T	328	0	106	0	222	ERR4277229	MCMV	0.323171	-	-/-	UTR3	Sgpl1
11	5525558	A	256	162	0	93	1	ERR4277229	MCMV	0.363281	+	Unknown&SINE/YREP_Mm&ID_B1	UTR3	Xbp1
11	5800467	A	151	142	0	9	0	ERR4277229	MCMV	0.0596026	+	-/-	UTR3	Dbnl
11	50295141	T	568	0	47	0	521	ERR4277229	MCMV	0.0827465	-	-/-	UTR3	Canx
11	54910080	A	132	88	0	44	0	ERR4277229	MCMV	0.333333	+	-/-	UTR3	Gpx3
11	120579091	T	402	0	135	0	267	ERR4277229	MCMV	0.335821	-	-/-	UTR3	Arhgdia
12	100207186	A	224	177	0	47	0	ERR4277229	MCMV	0.209821	+	-/-	UTR3	Calm1
13	93942286	A	653	537	0	116	0	ERR4277229	MCMV	0.177642	+	-/-	ncRNA_exonic	Gm26527
14	40907022	T	182	0	43	0	139	ERR4277229	MCMV	0.236264	-	-/-	UTR3	Tspan14
15	57870727	T	187	0	51	0	136	ERR4277229	MCMV	0.272727	-	-/-	UTR3	Derl1
15	63931616	T	524	0	78	0	446	ERR4277229	MCMV	0.148855	-	-/-	exonic	Fam49b
16	33885048	A	1355	1193	1	160	1	ERR4277229	MCMV	0.118081	+	-/-	exonic	Itgb5
16	91575838	T	153	0	26	0	127	ERR4277229	MCMV	0.169935	-	-/-	UTR3	Tmem50b
17	33928664	A	437	376	1	60	0	ERR4277229	MCMV	0.1373	+	SINE/B1_Mur1	UTR3	Tapbp
17	33928729	A	539	373	0	166	0	ERR4277229	MCMV	0.307978	+	SINE/B1_Mur1	UTR3	Tapbp
17	33928733	A	579	446	0	132	1	ERR4277229	MCMV	0.227979	+	SINE/B1_Mur1	UTR3	Tapbp
19	5274427	T	109	0	45	0	64	ERR4277229	MCMV	0.412844	-	-/-	UTR3	Sf3b2
19	10588638	A	208	65	0	143	0	ERR4277229	MCMV	0.6875	+	-/-	downstream	Cyb561a3
19	12464946	A	863	540	0	323	0	ERR4277229	MCMV	0.374276	+	-/-	UTR3	Mpeg1
X	38420316	T	382	0	128	0	254	ERR4277229	MCMV	0.335079	-	-/-	UTR3	Lamp2
X	38420487	T	485	0	190	0	295	ERR4277229	MCMV	0.391753	-	-/-	UTR3	Lamp2
X	38420503	T	443	0	237	0	206	ERR4277229	MCMV	0.534989	-	-/-	UTR3	Lamp2
1	93509088	A	107	58	0	49	0	ERR4277230	MCMV	0.457944	+	-/-	UTR3	Sept2
2	150832880	T	549	0	55	0	494	ERR4277230	MCMV	0.100182	-	-/-	UTR3	Abhd12
2	163623928	T	168	0	13	0	155	ERR4277230	MCMV	0.077381	-	-/-	UTR3	Serinc3
5	36491928	T	127	0	11	0	116	ERR4277230	MCMV	0.0866142	-	-/-	UTR3	Tbc1d14
5	115646668	A	127	108	0	19	0	ERR4277230	MCMV	0.149606	+	-/-	UTR3	Rab35
5	134620921	T	243	0	43	0	200	ERR4277230	MCMV	0.176955	-	-/-	UTR3	Eif4h
6	122578496	T	101	0	21	0	80	ERR4277230	MCMV	0.207921	-	SINE/B1F2	UTR3	Apobec1
7	29223079	T	105	0	33	0	72	ERR4277230	MCMV	0.314286	-	SINE/B1_Mur2	UTR3	Kcnk6
7	29223098	T	118	0	33	0	85	ERR4277230	MCMV	0.279661	-	SINE/B1_Mur2	UTR3	Kcnk6
7	43528718	T	240	1	12	0	227	ERR4277230	MCMV	0.05	-	-/-	UTR3	Cd33
7	100498817	A	1345	1189	0	154	2	ERR4277230	MCMV	0.114498	+	-/-	exonic	Ucp2
7	101411568	A	104	87	0	17	0	ERR4277230	MCMV	0.163462	+	-/-	UTR3	Arap1
7	109736454	T	114	0	39	0	75	ERR4277230	MCMV	0.342105	-	-/-	UTR3	Tmem9b
7	127334714	A	100	74	0	26	0	ERR4277230	MCMV	0.26	+	LTR/ORR1D2	UTR3	Itgal
8	54521449	T	173	0	33	0	140	ERR4277230	MCMV	0.190751	-	-/-	UTR3	Spcs3
8	106163970	A	195	164	1	29	1	ERR4277230	MCMV	0.148718	+	-/-	UTR3	Pla2g15
10	61099884	T	270	0	100	0	170	ERR4277230	MCMV	0.37037	-	-/-	UTR3	Sgpl1
10	77645099	A	103	92	0	11	0	ERR4277230	MCMV	0.106796	+	-/-	UTR3	Ube2g2
11	5525558	A	225	165	0	60	0	ERR4277230	MCMV	0.266667	+	Unknown&SINE/YREP_Mm&ID_B1	UTR3	Xbp1
11	54910080	A	115	80	0	35	0	ERR4277230	MCMV	0.304348	+	-/-	UTR3	Gpx3
11	55110583	A	152	80	0	72	0	ERR4277230	MCMV	0.473684	+	-/-	UTR3	Gm2a
11	120579091	T	354	0	155	0	199	ERR4277230	MCMV	0.437853	-	-/-	UTR3	Arhgdia
12	100207186	A	209	139	0	69	1	ERR4277230	MCMV	0.330144	+	-/-	UTR3	Calm1
13	93942286	A	467	377	0	90	0	ERR4277230	MCMV	0.192719	+	-/-	ncRNA_exonic	Gm26527
14	40907022	T	170	0	49	0	121	ERR4277230	MCMV	0.288235	-	-/-	UTR3	Tspan14
15	63931616	T	511	1	95	0	415	ERR4277230	MCMV	0.18591	-	-/-	exonic	Fam49b
15	103497889	A	171	149	0	22	0	ERR4277230	MCMV	0.128655	+	-/-	UTR3	Nckap1l
16	33885048	A	827	721	0	105	1	ERR4277230	MCMV	0.126965	+	-/-	exonic	Itgb5
16	91575838	T	133	0	31	0	102	ERR4277230	MCMV	0.233083	-	-/-	UTR3	Tmem50b
17	33928532	A	171	148	0	23	0	ERR4277230	MCMV	0.134503	+	SINE/B1_Mus1	UTR3	Tapbp
17	33928664	A	358	312	0	46	0	ERR4277230	MCMV	0.128492	+	SINE/B1_Mur1	UTR3	Tapbp
17	33928692	A	363	319	0	44	0	ERR4277230	MCMV	0.121212	+	SINE/B1_Mur1	UTR3	Tapbp
17	33928698	A	363	322	0	41	0	ERR4277230	MCMV	0.112948	+	SINE/B1_Mur1	UTR3	Tapbp
17	33928729	A	415	264	1	150	0	ERR4277230	MCMV	0.361446	+	SINE/B1_Mur1	UTR3	Tapbp
17	33928733	A	438	323	0	115	0	ERR4277230	MCMV	0.262557	+	SINE/B1_Mur1	UTR3	Tapbp
17	34197078	A	443	380	0	63	0	ERR4277230	MCMV	0.142212	+	-/-	UTR3	Tap1
19	5274427	T	102	0	41	0	61	ERR4277230	MCMV	0.401961	-	-/-	UTR3	Sf3b2
19	10588638	A	169	65	0	104	0	ERR4277230	MCMV	0.615385	+	-/-	downstream	Cyb561a3
19	12464946	A	677	368	0	309	0	ERR4277230	MCMV	0.456425	+	-/-	UTR3	Mpeg1
X	9437704	T	120	0	9	0	111	ERR4277230	MCMV	0.075	-	-/-	UTR3	Cybb
X	38420316	T	319	0	99	0	220	ERR4277230	MCMV	0.310345	-	-/-	UTR3	Lamp2
X	38420328	T	281	0	40	0	241	ERR4277230	MCMV	0.142349	-	-/-	UTR3	Lamp2
X	38420487	T	489	0	200	0	289	ERR4277230	MCMV	0.408998	-	-/-	UTR3	Lamp2
X	38420503	T	429	0	247	0	182	ERR4277230	MCMV	0.575758	-	-/-	UTR3	Lamp2
1	79794474	T	120	0	20	0	100	ERR4277231	MCMV	0.166667	-	-/-	UTR3	Serpine2
1	93509088	A	157	98	0	59	0	ERR4277231	MCMV	0.375796	+	-/-	UTR3	Sept2
1	138486875	T	121	0	32	0	89	ERR4277231	MCMV	0.264463	-	-/-	UTR3	Nek7
1	171889121	A	106	92	0	14	0	ERR4277231	MCMV	0.132075	+	LTR/RLTR45-int	UTR3	Cd84
4	47414250	A	238	219	0	19	0	ERR4277231	MCMV	0.0798319	+	-/-	UTR3	Tgfbr1
4	129309891	T	100	0	19	0	81	ERR4277231	MCMV	0.19	-	-/-	ncRNA_intronic	Gm26722
4	129309919	T	105	0	13	0	92	ERR4277231	MCMV	0.12381	-	-/-	ncRNA_intronic	Gm26722
4	129309920	T	104	0	49	0	55	ERR4277231	MCMV	0.471154	-	-/-	ncRNA_intronic	Gm26722
4	129310001	T	118	1	28	0	89	ERR4277231	MCMV	0.237288	-	-/-	ncRNA_intronic	Gm26722
5	97069206	A	118	53	0	65	0	ERR4277231	MCMV	0.550847	+	-/-	UTR3	Bmp2k
5	134620921	T	270	0	33	0	237	ERR4277231	MCMV	0.122222	-	-/-	UTR3	Eif4h
6	122316420	A	425	365	0	60	0	ERR4277231	MCMV	0.141176	+	-/-	exonic	M6pr
7	29222877	T	111	0	26	0	85	ERR4277231	MCMV	0.234234	-	SINE/B1_Mus2	UTR3	Kcnk6
7	29223079	T	153	0	41	0	112	ERR4277231	MCMV	0.267974	-	SINE/B1_Mur2	UTR3	Kcnk6
7	29223098	T	158	0	39	0	119	ERR4277231	MCMV	0.246835	-	SINE/B1_Mur2	UTR3	Kcnk6
7	29223144	T	123	0	20	0	103	ERR4277231	MCMV	0.162602	-	SINE/B1_Mur2	UTR3	Kcnk6
7	29223145	T	124	0	42	0	82	ERR4277231	MCMV	0.33871	-	SINE/B1_Mur2	UTR3	Kcnk6
7	109736454	T	170	0	62	0	108	ERR4277231	MCMV	0.364706	-	-/-	UTR3	Tmem9b
8	54521449	T	231	1	28	0	202	ERR4277231	MCMV	0.121212	-	-/-	UTR3	Spcs3
8	106163970	A	318	262	0	56	0	ERR4277231	MCMV	0.176101	+	-/-	UTR3	Pla2g15
9	73097111	A	100	91	0	9	0	ERR4277231	MCMV	0.09	+	SINE/B1_Mus1	UTR3	Rab27a
10	61099884	T	370	0	111	0	259	ERR4277231	MCMV	0.3	-	-/-	UTR3	Sgpl1
11	5525558	A	280	200	0	80	0	ERR4277231	MCMV	0.285714	+	Unknown&SINE/YREP_Mm&ID_B1	UTR3	Xbp1
11	50295141	T	613	0	47	0	566	ERR4277231	MCMV	0.0766721	-	-/-	UTR3	Canx
11	54910080	A	148	108	0	40	0	ERR4277231	MCMV	0.27027	+	-/-	UTR3	Gpx3
11	55110583	A	223	113	1	109	0	ERR4277231	MCMV	0.488789	+	-/-	UTR3	Gm2a
11	119898601	A	105	84	0	21	0	ERR4277231	MCMV	0.2	+	-/-	UTR3	Rptor
11	120579091	T	537	0	206	0	331	ERR4277231	MCMV	0.383613	-	-/-	UTR3	Arhgdia
12	100207186	A	296	223	0	73	0	ERR4277231	MCMV	0.246622	+	-/-	UTR3	Calm1
13	93942286	A	691	563	0	127	1	ERR4277231	MCMV	0.183792	+	-/-	ncRNA_exonic	Gm26527
14	40907022	T	229	0	53	0	176	ERR4277231	MCMV	0.231441	-	-/-	UTR3	Tspan14
15	57870727	T	205	0	60	0	145	ERR4277231	MCMV	0.292683	-	-/-	UTR3	Derl1
15	63931616	T	629	0	110	0	519	ERR4277231	MCMV	0.174881	-	-/-	exonic	Fam49b
16	33885048	A	1380	1202	0	178	0	ERR4277231	MCMV	0.128986	+	-/-	exonic	Itgb5
16	91575838	T	182	0	41	0	141	ERR4277231	MCMV	0.225275	-	-/-	UTR3	Tmem50b
17	33928532	A	185	161	0	24	0	ERR4277231	MCMV	0.12973	+	SINE/B1_Mus1	UTR3	Tapbp
17	33928554	A	110	42	0	68	0	ERR4277231	MCMV	0.618182	+	SINE/B1_Mus1	UTR3	Tapbp
17	33928557	A	109	25	0	84	0	ERR4277231	MCMV	0.770642	+	SINE/B1_Mus1	UTR3	Tapbp
17	33928729	A	486	326	0	160	0	ERR4277231	MCMV	0.329218	+	SINE/B1_Mur1	UTR3	Tapbp
17	33928733	A	540	423	0	117	0	ERR4277231	MCMV	0.216667	+	SINE/B1_Mur1	UTR3	Tapbp
17	36006441	T	101	0	38	0	63	ERR4277231	MCMV	0.376238	-	SINE/B2_Mm1a	ncRNA_intronic	A930015D03Rik
19	5274427	T	102	0	42	0	60	ERR4277231	MCMV	0.411765	-	-/-	UTR3	Sf3b2
19	10588638	A	236	88	0	148	0	ERR4277231	MCMV	0.627119	+	-/-	downstream	Cyb561a3
19	12464946	A	880	545	0	331	4	ERR4277231	MCMV	0.376136	+	-/-	UTR3	Mpeg1
X	38420316	T	472	0	181	0	291	ERR4277231	MCMV	0.383475	-	-/-	UTR3	Lamp2
X	38420487	T	562	0	210	0	352	ERR4277231	MCMV	0.373665	-	-/-	UTR3	Lamp2
X	38420503	T	456	0	223	1	232	ERR4277231	MCMV	0.489035	-	-/-	UTR3	Lamp2

### Sheet: B.MCMV-Significant-Editing-Site
Supplementary file 2B.
Characteristics of 21 significantly different editing sites between MCMV and control samples. List of ADAR edited sites (identified via chromosome (CHR) and position (POS)) and average editing rates from MCMV infections and control samples (PRJEB38849).
CHR	POS	REF	ERR4277226	ERR4277227	ERR4277228	ERR4277229	ERR4277230	ERR4277231	p.value	Strand	repeat.	Func.wgEncodeGencodeBasicVM16	Gene.wgEncodeGencodeBasicVM16
7	29223079	T	0.092437	0	0	0.370968	0.314286	0.267974	0.0217349	-	SINE/B1_Mur2	UTR3	Kcnk6
11	5525558	A	0.0964912	0	0	0.363281	0.266667	0.285714	0.0217349	+	Unknown&SINE/YREP_Mm&ID_B1	UTR3	Xbp1
19	10588638	A	0.271277	0.204918	0.16129	0.6875	0.615385	0.627119	0.00980339	+	-/-	downstream	Cyb561a3
X	38420316	T	0.119658	0	0.143508	0.335079	0.310345	0.383475	0.049804	-	-/-	UTR3	Lamp2
17	33928729	A	0	0.108247	0	0.307978	0.361446	0.329218	0.0253899	+	SINE/B1_Mur1	UTR3	Tapbp
X	38420487	T	0	0.106061	0	0.391753	0.408998	0.373665	0.024886	-	-/-	UTR3	Lamp2
1	93509088	A	0	0	0.0863309	0.355769	0.457944	0.375796	0.0114552	+	-/-	UTR3	Sept2
7	109736454	T	0	0	0.0807453	0.386905	0.342105	0.364706	0.0174399	-	-/-	UTR3	Tmem9b
X	38420503	T	0	0	0.104693	0.534989	0.575758	0.489035	0.00980339	-	-/-	UTR3	Lamp2
8	106163970	A	0	0	0	0.116959	0.148718	0.176101	0.0448791	+	-/-	UTR3	Pla2g15
10	61099884	T	0	0	0	0.323171	0.37037	0.3	0.0217349	-	-/-	UTR3	Sgpl1
11	54910080	A	0	0	0	0.333333	0.304348	0.27027	0.0217349	+	-/-	UTR3	Gpx3
11	120579091	T	0	0	0	0.335821	0.437853	0.383613	0.0245945	-	-/-	UTR3	Arhgdia
13	93942286	A	0	0	0	0.177642	0.192719	0.183792	0.00980339	+	-/-	ncRNA_exonic	Gm26527
14	40907022	T	0	0	0	0.236264	0.288235	0.231441	0.0234178	-	-/-	UTR3	Tspan14
15	63931616	T	0	0	0	0.148855	0.18591	0.174881	0.0217349	-	-/-	exonic	Fam49b
16	33885048	A	0	0	0	0.118081	0.126965	0.128986	0.00980339	+	-/-	exonic	Itgb5
16	91575838	T	0	0	0	0.169935	0.233083	0.225275	0.031807	-	-/-	UTR3	Tmem50b
17	33928733	A	0	0	0	0.227979	0.262557	0.216667	0.0217349	+	SINE/B1_Mur1	UTR3	Tapbp
19	5274427	T	0	0	0	0.412844	0.401961	0.411765	0.00487475	-	-/-	UTR3	Sf3b2
19	12464946	A	0	0	0	0.374276	0.456425	0.376136	0.0218592	+	-/-	UTR3	Mpeg1
