## Supplementary material for "Changes in ADAR RNA Editing Patterns in CMV and ZIKV Congenital Infections": SupplFile5

### Sheet: A.ZIKV-Total-Editing-Sites
Supplementary file 5A.
Characteristics of 78 editing sites from ZIKV and control samples. List of ADAR edited sites (identified via chromosome (CHR) and position (POS)) and individual nucleotide counts from ZIKV infections and control samples (PRJNA487357).
CHR	POS	REF	TOTAL	A.count	C.count	G.count	T.count	Sample	Infection	Editing.rate	Strand	repeat.	Func.wgEncodeGencodeBasicVM16	Gene.wgEncodeGencodeBasicVM16
2	158384953	A	204	176	0	28	0	SRR7741202	Control	0.137255	+	SINE/B1_Mus1	UTR3	Snhg11
3	80692286	T	201	0	37	0	164	SRR7741202	Control	0.18408	-	-/-	exonic	Gria2
15	99244655	T	150	0	8	0	142	SRR7741202	Control	0.0533333	-	-/-	exonic	Mcrs1
X	74226862	T	109	0	10	0	99	SRR7741202	Control	0.0917431	-	-/-	exonic	Flna
2	158384953	A	111	99	0	12	0	SRR7741204	Control	0.108108	+	SINE/B1_Mus1	UTR3	Snhg11
3	80692286	T	105	0	27	0	78	SRR7741204	Control	0.257143	-	-/-	exonic	Gria2
2	157558140	T	100	0	14	0	86	SRR7741206	Control	0.14	-	-/-	exonic	Blcap
3	80692286	T	146	0	31	0	115	SRR7741206	Control	0.212329	-	-/-	exonic	Gria2
X	74226862	T	108	0	5	0	103	SRR7741206	Control	0.0462963	-	-/-	exonic	Flna
1	93508882	A	136	120	0	16	0	SRR7741203	ZIKV	0.117647	+	-/-	UTR3	Sept2
1	93509088	A	210	170	0	40	0	SRR7741203	ZIKV	0.190476	+	-/-	UTR3	Sept2
2	157558110	T	112	0	11	0	101	SRR7741203	ZIKV	0.0982143	-	-/-	exonic	Blcap
2	157558140	T	115	0	33	0	82	SRR7741203	ZIKV	0.286957	-	-/-	exonic	Blcap
2	157558149	T	108	0	41	0	67	SRR7741203	ZIKV	0.37963	-	-/-	exonic	Blcap
2	158384953	A	177	146	0	31	0	SRR7741203	ZIKV	0.175141	+	SINE/B1_Mus1	UTR3	Snhg11
3	58590823	A	135	118	0	17	0	SRR7741203	ZIKV	0.125926	+	-/-	UTR3	Selenot
3	80692286	T	141	0	32	0	109	SRR7741203	ZIKV	0.22695	-	-/-	exonic	Gria2
3	150072730	T	199	0	27	0	172	SRR7741203	ZIKV	0.135678	-	-/-	intergenic	Gm31121
4	128752175	A	114	77	0	37	0	SRR7741203	ZIKV	0.324561	+	-/-	UTR3	Phc2
4	129309891	T	354	0	42	0	312	SRR7741203	ZIKV	0.118644	-	-/-	ncRNA_intronic	Gm26722
4	129309984	T	399	1	81	0	317	SRR7741203	ZIKV	0.203008	-	-/-	ncRNA_intronic	Gm26722
6	124815392	T	108	0	14	0	94	SRR7741203	ZIKV	0.12963	-	-/-	UTR3	Usp5
7	142577095	T	1219	1	541	0	677	SRR7741203	ZIKV	0.443806	-	-/-	ncRNA_exonic	H19
7	142652607	T	292	0	30	0	262	SRR7741203	ZIKV	0.10274	-	-/-	UTR3	AC013548.1
7	142653260	T	286	0	38	0	248	SRR7741203	ZIKV	0.132867	-	-/-	UTR3	AC013548.1
7	142653273	T	318	0	145	0	173	SRR7741203	ZIKV	0.455975	-	-/-	UTR3	AC013548.1
8	106885604	T	136	0	12	0	124	SRR7741203	ZIKV	0.0882353	-	-/-	exonic	Chtf8
10	20340927	A	108	97	0	11	0	SRR7741203	ZIKV	0.101852	+	-/-	UTR3	Bclaf1
11	5525558	A	121	97	0	24	0	SRR7741203	ZIKV	0.198347	+	Unknown&SINE/YREP_Mm&ID_B1	UTR3	Xbp1
11	5967429	A	143	126	0	17	0	SRR7741203	ZIKV	0.118881	+	-/-	UTR3	Ykt6
11	96807062	A	131	115	0	16	0	SRR7741203	ZIKV	0.122137	+	-/-	intronic	Cbx1
12	100207186	A	978	859	0	119	0	SRR7741203	ZIKV	0.121677	+	-/-	UTR3	Calm1
15	38491612	T	188	0	20	0	168	SRR7741203	ZIKV	0.106383	-	-/-	exonic	Azin1
17	33928729	A	113	82	0	31	0	SRR7741203	ZIKV	0.274336	+	SINE/B1_Mur1	UTR3	Tapbp
17	33928733	A	106	86	0	20	0	SRR7741203	ZIKV	0.188679	+	SINE/B1_Mur1	UTR3	Tapbp
19	5274427	T	228	0	32	1	195	SRR7741203	ZIKV	0.140351	-	-/-	UTR3	Sf3b2
X	38420487	T	114	0	15	0	99	SRR7741203	ZIKV	0.131579	-	-/-	UTR3	Lamp2
X	74226862	T	115	0	10	0	105	SRR7741203	ZIKV	0.0869565	-	-/-	exonic	Flna
1	93509088	A	221	189	1	31	0	SRR7741205	ZIKV	0.140271	+	-/-	UTR3	Sept2
2	158384953	A	216	187	0	29	0	SRR7741205	ZIKV	0.134259	+	SINE/B1_Mus1	UTR3	Snhg11
3	58590823	A	104	87	0	17	0	SRR7741205	ZIKV	0.163462	+	-/-	UTR3	Selenot
3	80692286	T	113	0	23	1	89	SRR7741205	ZIKV	0.20354	-	-/-	exonic	Gria2
3	150072730	T	127	0	12	0	115	SRR7741205	ZIKV	0.0944882	-	-/-	intergenic	Gm31121
4	128752175	A	121	89	0	32	0	SRR7741205	ZIKV	0.264463	+	-/-	UTR3	Phc2
4	129309984	T	348	0	66	0	282	SRR7741205	ZIKV	0.189655	-	-/-	ncRNA_intronic	Gm26722
7	142577095	T	1114	0	385	0	729	SRR7741205	ZIKV	0.345601	-	-/-	ncRNA_exonic	H19
7	142652607	T	263	0	35	0	228	SRR7741205	ZIKV	0.13308	-	-/-	UTR3	AC013548.1
7	142653273	T	283	0	101	0	182	SRR7741205	ZIKV	0.35689	-	-/-	UTR3	AC013548.1
9	64987584	T	146	0	17	0	129	SRR7741205	ZIKV	0.116438	-	SINE/B1_Mur3	UTR3	Hacd3
11	5525558	A	109	95	0	14	0	SRR7741205	ZIKV	0.12844	+	Unknown&SINE/YREP_Mm&ID_B1	UTR3	Xbp1
11	5967429	A	133	109	0	24	0	SRR7741205	ZIKV	0.180451	+	-/-	UTR3	Ykt6
11	96807062	A	137	120	0	17	0	SRR7741205	ZIKV	0.124088	+	-/-	intronic	Cbx1
11	120579091	T	270	0	26	0	244	SRR7741205	ZIKV	0.0962963	-	-/-	UTR3	Arhgdia
12	100207186	A	783	697	0	86	0	SRR7741205	ZIKV	0.109834	+	-/-	UTR3	Calm1
17	33928729	A	108	84	0	24	0	SRR7741205	ZIKV	0.222222	+	SINE/B1_Mur1	UTR3	Tapbp
17	33928733	A	104	85	0	19	0	SRR7741205	ZIKV	0.182692	+	SINE/B1_Mur1	UTR3	Tapbp
19	5274427	T	192	0	22	0	170	SRR7741205	ZIKV	0.114583	-	-/-	UTR3	Sf3b2
X	74226862	T	115	0	10	0	105	SRR7741205	ZIKV	0.0869565	-	-/-	exonic	Flna
1	93509088	A	251	203	0	48	0	SRR7741207	ZIKV	0.191235	+	-/-	UTR3	Sept2
3	58590823	A	104	92	0	12	0	SRR7741207	ZIKV	0.115385	+	-/-	UTR3	Selenot
3	80692286	T	154	0	38	0	116	SRR7741207	ZIKV	0.246753	-	-/-	exonic	Gria2
4	128752175	A	123	94	0	29	0	SRR7741207	ZIKV	0.235772	+	-/-	UTR3	Phc2
4	129309891	T	274	0	30	0	244	SRR7741207	ZIKV	0.109489	-	-/-	ncRNA_intronic	Gm26722
4	129309920	T	297	0	36	0	261	SRR7741207	ZIKV	0.121212	-	-/-	ncRNA_intronic	Gm26722
4	129309984	T	325	0	73	0	252	SRR7741207	ZIKV	0.224615	-	-/-	ncRNA_intronic	Gm26722
7	142577095	T	2494	1	890	0	1603	SRR7741207	ZIKV	0.356856	-	-/-	ncRNA_exonic	H19
7	142652607	T	580	0	52	0	528	SRR7741207	ZIKV	0.0896552	-	-/-	UTR3	AC013548.1
7	142653273	T	515	0	240	0	275	SRR7741207	ZIKV	0.466019	-	-/-	UTR3	AC013548.1
7	142653728	T	172	0	28	0	144	SRR7741207	ZIKV	0.162791	-	-/-	UTR3	AC013548.1
8	106885604	T	109	0	11	0	98	SRR7741207	ZIKV	0.100917	-	-/-	exonic	Chtf8
11	5967429	A	149	110	0	39	0	SRR7741207	ZIKV	0.261745	+	-/-	UTR3	Ykt6
11	96807062	A	145	128	0	17	0	SRR7741207	ZIKV	0.117241	+	-/-	intronic	Cbx1
12	100207186	A	582	512	0	70	0	SRR7741207	ZIKV	0.120275	+	-/-	UTR3	Calm1
15	38491612	T	166	0	25	0	141	SRR7741207	ZIKV	0.150602	-	-/-	exonic	Azin1
17	33928729	A	136	101	0	35	0	SRR7741207	ZIKV	0.257353	+	SINE/B1_Mur1	UTR3	Tapbp
17	33928733	A	127	98	0	29	0	SRR7741207	ZIKV	0.228346	+	SINE/B1_Mur1	UTR3	Tapbp
19	5274427	T	207	0	21	0	186	SRR7741207	ZIKV	0.101449	-	-/-	UTR3	Sf3b2
X	74226862	T	133	0	8	0	125	SRR7741207	ZIKV	0.0601504	-	-/-	exonic	Flna

### Sheet: B.ZIKV-Significant-Editing-Site
Supplementary file 5B.
Characteristics of 12 significantly different editing sites between ZIKV and control samples. List of ADAR edited sites (identified via chromosome (CHR) and position (POS)) and average editing rates from ZIKV infections and control samples (PRJNA487357).
CHR	POS	REF	SRR7741202	SRR7741203	SRR7741204	SRR7741205	SRR7741206	SRR7741207	p.value	Strand	repeat.	Func.wgEncodeGencodeBasicVM16	Gene.wgEncodeGencodeBasicVM16
1	93509088	A	0	0.190476	0	0.140271	0	0.191235	0.0314921	+	-/-	UTR3	Sept2
3	58590823	A	0	0.125926	0	0.163462	0	0.115385	0.0355189	+	-/-	UTR3	Selenot
4	128752175	A	0	0.324561	0	0.264463	0	0.235772	0.0314921	+	-/-	UTR3	Phc2
4	129309984	T	0	0.203008	0	0.189655	0	0.224615	0.0276701	-	-/-	ncRNA_intronic	Gm26722
7	142577095	T	0	0.443806	0	0.345601	0	0.356856	0.0314921	-	-/-	ncRNA_exonic	H19
7	142652607	T	0	0.10274	0	0.13308	0	0.0896552	0.0389974	-	-/-	UTR3	AC013548.1
7	142653273	T	0	0.455975	0	0.35689	0	0.466019	0.0314921	-	-/-	UTR3	AC013548.1
11	96807062	A	0	0.122137	0	0.124088	0	0.117241	0.00960145	+	-/-	intronic	Cbx1
12	100207186	A	0	0.121677	0	0.109834	0	0.120275	0.0172298	+	-/-	UTR3	Calm1
17	33928729	A	0	0.274336	0	0.222222	0	0.257353	0.0314921	+	SINE/B1_Mur1	UTR3	Tapbp
17	33928733	A	0	0.188679	0	0.182692	0	0.228346	0.0314921	+	SINE/B1_Mur1	UTR3	Tapbp
19	5274427	T	0	0.140351	0	0.114583	0	0.101449	0.0314921	-	-/-	UTR3	Sf3b2
