## Supplementary material for "Changes in ADAR RNA Editing Patterns in CMV and ZIKV Congenital Infections": SupplFile12

### Sheet: Sheet1
Supplementary File 12 (XLSX).
SubmiRine (Maxwell et al., 2015) results predicting differences in miRNA binding between unedited and edited transcripts. While no editing was found to alter miRNA binding in the MCMV or hiNPC ZIKV datasets, editing sites with potential links to changes in miRNA targeting were detected in 2 genes for the mouse ZIKV PRJNA487357 dataset and 26 genes for the mouse ZIKV PRJNA358758 dataset.
Gene	Editing Coordinate	Dataset	miRNAs
Phc2	chr4:128645968	ZIKV PRJNA487357	mmu-miR-9-5p, mmu-let-7b-5p, mmu-let-7c-5p, mmu-let-7i-5p
Selenot	chr3:58498244	ZIKV PRJNA487357	mmu-let-7i-5p, mmu-let-7c-5p, mmu-let-7b-5p
Hip1	chr5:135437709	ZIKV PRJNA358758	mmu-miR-340-5p
Wipi2	chr5:142654990	ZIKV PRJNA358758	mmu-miR-27a-3p, mmu-miR-27b-3p
Tanc2	chr11:105818906	ZIKV PRJNA358758	mmu-miR-22-3p
Nras	chr3:102973406	ZIKV PRJNA358758	mmu-miR-340-5p
Ap2a2	chr7:141212387	ZIKV PRJNA358758	mmu-miR-153-3p
Abi2	chr1:60517749	ZIKV PRJNA358758	mmu-miR-181b-5p, mmu-miR-26a-5p, mmu-miR-101a-3p, mmu-miR-30a-5p, mmu-miR-181a-5p, mmu-miR-17-5p, mmu-miR-221-3p, mmu-miR-30e-5p, mmu-miR-136-5p, mmu-miR-21a-5p, mmu-miR-30d-5p, mmu-miR-19b-3p, mmu-miR-27a-3p, mmu-miR-30c-5p, mmu-miR-193b-3p, mmu-miR-374b-5p, mmu-miR-16-5p, mmu-miR-22-3p, mmu-miR-344-3p, mmu-miR-153-3p, mmu-miR-340-5p, mmu-miR-27b-3p, mmu-miR-138-5p
Sdc4	chr2:164266563	ZIKV PRJNA358758	mmu-miR-374b-5p, mmu-miR-101a-3p, mmu-miR-124-3p, mmu-miR-449a-5p
Nfia	chr4:98006800	ZIKV PRJNA358758	mmu-miR-340-5p, mmu-miR-30e-5p, mmu-miR-17-5p, mmu-miR-181a-5p, mmu-miR-30c-5p, mmu-miR-124-3p, mmu-miR-153-3p, mmu-miR-19b-3p, mmu-miR-708-5p, mmu-miR-26a-5p, mmu-miR-101a-3p, mmu-miR-30d-5p, mmu-miR-30a-5p, mmu-miR-27b-3p, mmu-miR-27a-3p, mmu-miR-374b-5p, mmu-miR-181b-5p, mmu-let-7i-5p, mmu-miR-138-5p, mmu-miR-16-5p, mmu-miR-9-5p, mmu-miR-22-3p, mmu-miR-193b-3p, mmu-miR-21a-5p, mmu-miR-449a-5p,…
Ptp4a2	chr4:129742463	ZIKV PRJNA358758	mmu-miR-30d-5p, mmu-miR-136-5p, mmu-miR-193b-3p, mmu-miR-340-5p, mmu-miR-30a-5p, mmu-miR-138-5p, mmu-miR-26a-5p, mmu-miR-30e-5p, mmu-miR-30c-5p, mmu-miR-101a-3p
Slc4a4	chr12:89384698	ZIKV PRJNA358758	mmu-miR-19b-3p
Dusp11	chr6:85921832	ZIKV PRJNA358758	mmu-miR-708-5p
Abhd2	chr7:79010516	ZIKV PRJNA358758	mmu-miR-16-5p
Spock2	chr10:59969101	ZIKV PRJNA358758	mmu-miR-22-3p, mmu-miR-21a-5p, mmu-miR-136-5p, mmu-miR-27b-3p, mmu-miR-124-3p, mmu-miR-9-5p, mmu-miR-125b-5p, mmu-miR-340-5p, mmu-miR-26a-5p, mmu-miR-27a-3p
Nt5dc3	chr10:86673131	ZIKV PRJNA358758	mmu-miR-101a-3p, mmu-miR-221-3p
1110002L01Rik	chr12:3454616	ZIKV PRJNA358758	mmu-miR-708-5p, mmu-miR-221-3p, mmu-miR-27b-3p, mmu-miR-30a-5p, mmu-miR-138-5p, mmu-miR-125b-5p, mmu-miR-101a-3p, mmu-miR-16-5p, mmu-miR-374b-5p, mmu-miR-136-5p, mmu-miR-153-3p, mmu-miR-193b-3p, mmu-miR-26a-5p, mmu-miR-449a-5p, mmu-miR-9-5p, mmu-miR-30c-5p, mmu-miR-27a-3p, mmu-miR-30d-5p, mmu-miR-30e-5p, mmu-miR-19b-3p
Pum2	chr12:8800269	ZIKV PRJNA358758	mmu-miR-340-5p, mmu-miR-17-5p, mmu-miR-101a-3p, mmu-miR-374b-5p, mmu-miR-138-5p, mmu-miR-449a-5p, mmu-miR-193b-3p, mmu-miR-136-5p, mmu-miR-22-3p, mmu-miR-125b-5p
Pum2	chr12:8800270	ZIKV PRJNA358758	mmu-miR-340-5p, mmu-miR-17-5p, mmu-miR-101a-3p, mmu-miR-374b-5p, mmu-miR-138-5p, mmu-miR-449a-5p, mmu-miR-193b-3p, mmu-miR-136-5p, mmu-miR-22-3p, mmu-miR-125b-5p
Phactr1	chr13:43289658	ZIKV PRJNA358758	mmu-miR-16-5p, mmu-miR-26a-5p, mmu-miR-193b-3p, mmu-miR-22-3p, mmu-miR-9-5p, mmu-miR-708-5p, mmu-miR-136-5p, mmu-miR-101a-3p, mmu-miR-153-3p, mmu-miR-125b-5p, mmu-miR-17-5p, mmu-miR-181a-5p, mmu-miR-181b-5p
Gm26527	chr17:94078794	ZIKV PRJNA358758	mmu-miR-27b-3p, mmu-miR-27a-3p
Samd8	chr14:21847872	ZIKV PRJNA358758	mmu-miR-221-3p
Selenop	chr15:3309545	ZIKV PRJNA358758	mmu-miR-17-5p, mmu-miR-136-5p, mmu-miR-19b-3p, mmu-miR-101a-3p
B3gnt5	chr16:19590950	ZIKV PRJNA358758	mmu-miR-340-5p, mmu-let-7i-5p, mmu-miR-30e-5p, mmu-miR-26a-5p, mmu-miR-16-5p, mmu-miR-136-5p, mmu-miR-27b-3p, mmu-let-7b-5p, mmu-let-7c-5p, mmu-miR-30c-5p, mmu-miR-22-3p, mmu-miR-27a-3p, mmu-miR-138-5p, mmu-miR-153-3p, mmu-miR-30a-5p, mmu-miR-30d-5p
Cxadr	chr16:78133495	ZIKV PRJNA358758	mmu-miR-153-3p
Luc7l	chr17:26502545	ZIKV PRJNA358758	mmu-miR-138-5p, mmu-miR-124-3p
Csnk1a1	chr18:61721467	ZIKV PRJNA358758	mmu-miR-153-3p
Ids	chrX:69388294	ZIKV PRJNA358758	mmu-miR-9-5p
